# Dual regulation of the actin cytoskeleton by CARMIL-GAP

**DOI:** 10.1101/2021.03.09.434482

**Authors:** Goeh Jung, Miao Pan, Chris Alexander, Tian Jin, John A. Hammer

## Abstract

CARMIL (**Ca**pping protein **Ar**p2/3 **M**yosin **I** Linker) proteins are multi-domain scaffold proteins that regulate actin dynamics by regulating the activity of Capping Protein (CP). Here we characterize CARMIL-GAP, a *Dictyostelium* CARMIL isoform that contains a ~130 residue insert that, by homology, is a GTPase activating (GAP) domain for Rho-related GTPases. Consistently, this GAP domain binds *Dictyostelium* Rac1a and accelerates its rate of GTP hydrolysis. CARMIL-GAP concentrates with F-actin in phagocytic cups and at the leading edge of chemotaxing cells, and CARMIL-GAP null cells exhibit pronounced defects in phagocytosis and chemotactic streaming. Importantly, these defects are fully rescued by expressing GFP-tagged CARMIL-GAP in CARMIL-GAP null cells. Finally, rescue with versions of CARMIL-GAP that lack either GAP activity or the ability to regulate CP show that while both activities contribute significantly to CARMIL-GAP function, the GAP activity plays the bigger role. Together, our results add to the growing evidence that CARMIL proteins influence actin dynamics by regulating signaling molecules as well as CP, and that the continuous cycling of the Rho GTPase’s nucleotide state is often required to drive Rho-dependent biological processes.

**SUMMARY STATEMENT:** The assembly of actin filaments supports a wide array of fundamental cellular functions, including cell migration and phagocytosis. Actin assembly is controlled by a host of regulatory proteins, with Capping Protein being one of the most important. Capping Protein is in turn regulated by the CARMIL family of proteins. Actin assembly is also controlled by signaling pathways that often converge on Rho-related GTPases like Rac1. These GTPases cycle between an active, GTP-bound state and an inactive, GDP-bound state. Guanine nucleotide exchange factors (GEFs) and guanine nucleotide activating proteins (GAPs) drive Rho-related GTPases to their GTP-bound and GDP-bound states, respectively. Here we characterized a version of CARMIL that contains within it a GAP domain for Rac1. We show that CARMIL-GAP supports the actin-based processes of cell migration and phagocytosis. We also show that while CARMIL-GAP’s ability to regulate Capping Protein and the nucleotide state of Rac1 are both important for its cellular functions, its ability to regulate Rac1 via its GAP domain plays the bigger role. Finally, our data support the emerging concept that the continuous cycling of Rho GTPases between their GTP-bound and GDP-bound states is often required to drive Rho-dependent biological processes.
