## Supplementary material for "Dual regulation of the actin cytoskeleton by CARMIL-GAP": Table S1

### Sheet: Curated list
	Description	Score	Coverage	# Proteins	# Unique Peptides	# Peptides	# PSMs	# AAs	MW [kDa]	calc. pI
P07830	Major actin OS=Dictyostelium discoideum GN=act1 PE=1 SV=2 - [ACT1_DICDI]	1224.68	59.57	7	3	18	46	376	41.7058	5.38916
Q65YR8	Cystatin-A1 OS=Dictyostelium discoideum OX=44689 GN=cpiA PE=2 SV=1 - [CYTA1_DICDI]	211.504	43.62	1	3	3	6	94	10.3944	6.94678
O96626	Actin-related protein 2/3 complex subunit 5 OS=Dictyostelium discoideum OX=44689 GN=arcE PE=1 SV=1 - [ARPC5_DICDI]	188.953	42.75	1	3	3	3	138	15.1278	5.19873
P34121	Coactosin OS=Dictyostelium discoideum OX=44689 GN=coaA PE=1 SV=1 - [COAA_DICDI]	174.914	29.45	1	3	3	5	146	15.994	5.37646
Q95ZG8	Guanine nucleotide-binding protein subunit gamma OS=Dictyostelium discoideum OX=44689 GN=gpgA PE=1 SV=1 - [GBG_DICDI]	93.892	62.32	1	3	3	4	69	7.67383	5.36377
Q5XM24	Autocrine proliferation repressor protein A OS=Dictyostelium discoideum OX=44689 GN=aprA PE=1 SV=1 - [APRA_DICDI]	83.6946	7.49	1	3	3	3	494	55.3665	4.70361
Q54PF3	COP9 signalosome complex subunit 5 OS=Dictyostelium discoideum OX=44689 GN=csn5 PE=1 SV=1 - [CSN5_DICDI]	79.4393	11.14	1	3	3	3	332	37.8649	6.3667
Q55C16	Ubiquitin-like modifier-activating enzyme 1 OS=Dictyostelium discoideum OX=44689 GN=uba1 PE=3 SV=1 - [UBA1_DICDI]	65.57	2.65	1	3	3	3	1017	113.673	5.46533
O61122	Serine/threonine-protein kinase svkA OS=Dictyostelium discoideum OX=44689 GN=svkA PE=1 SV=1 - [SVKA_DICDI]	61.96	10.25	1	3	3	3	478	52.5832	6.72705
Q55D85	Cycloartenol synthase OS=Dictyostelium discoideum OX=44689 GN=cas1 PE=1 SV=1 - [CAS1_DICDI]	52.4733	5.12	1	3	3	3	703	80.7113	7.97217
Q55C58	Vacuolar protein sorting-associated protein 16 homolog OS=Dictyostelium discoideum OX=44689 GN=vps16 PE=3 SV=2 - [VPS16_DICDI]	39.42	5.05	1	3	3	3	832	94.8091	6.07471
Q54GJ2	Bifunctional purine biosynthetic protein purD OS=Dictyostelium discoideum OX=44689 GN=purD PE=1 SV=1 - [PUR2_DICDI]	34.67	4.79	1	3	3	3	815	87.6507	5.47803
Q55ED1	Probable nucleosome assembly protein OS=Dictyostelium discoideum OX=44689 GN=nap1 PE=2 SV=1 - [NAP1_DICDI]	24.471	7.48	1	3	3	3	321	36.621	4.43701
P34140	Ras-related protein Rab-1B OS=Dictyostelium discoideum GN=rab1B PE=2 SV=2 - [RAB1B_DICDI]	549.354	54.85	4	4	9	17	206	23.1109	8.36768
P46800	Guanine nucleotide-binding protein subunit beta-like protein OS=Dictyostelium discoideum GN=gpbB PE=1 SV=2 - [GBLP_DICDI]	174.977	22.49	1	4	4	6	329	36.2083	7.76709
Q55D66	Proteasome subunit beta type-3 OS=Dictyostelium discoideum OX=44689 GN=psmB3 PE=3 SV=1 - [PSB3_DICDI]	160.11	31.22	1	4	4	5	205	22.8014	5.38916
Q556N5	Proteasomal ubiquitin receptor ADRM1 homolog OS=Dictyostelium discoideum OX=44689 GN=adrm1-1 PE=1 SV=1 - [ADRM1_DICDI]	142.21	18.82	1	4	4	5	287	32.3293	4.98291
P32255	Tubulin alpha chain OS=Dictyostelium discoideum OX=44689 GN=tubA PE=1 SV=1 - [TBA_DICDI]	132.138	11.16	1	4	4	5	457	50.9283	5.52881
Q559R0	GTP-binding protein Sar1A OS=Dictyostelium discoideum OX=44689 GN=sarA PE=1 SV=1 - [SAR1A_DICDI]	116.695	29.79	1	4	4	4	188	21.201	8.07471
O96624	Actin-related protein 2/3 complex subunit 3 OS=Dictyostelium discoideum GN=arcC PE=1 SV=1 - [ARPC3_DICDI]	99.6172	24.71	1	4	4	4	174	19.5353	9.0415
Q9GRX6	Apoptosis-inducing factor 1, mitochondrial OS=Dictyostelium discoideum GN=aif PE=2 SV=1 - [AIFM1_DICDI]	75.96	11.47	1	4	4	4	532	59.6303	6.49365
Q54BM2	Polyadenylate-binding protein 1-A OS=Dictyostelium discoideum OX=44689 GN=pabpc1A PE=1 SV=1 - [PAP1A_DICDI]	58.0411	7.43	1	4	4	4	565	62.7407	8.71924
Q86KF9	Sphingosine kinase A OS=Dictyostelium discoideum OX=44689 GN=sgkA PE=2 SV=2 - [SPHKA_DICDI]	45.5191	6.73	1	4	4	4	624	69.9808	7.92822
Q555L8	SH3 and F-BAR domain-containing protein DDB_G0274695 OS=Dictyostelium discoideum OX=44689 GN=DDB_G0274695 PE=4 SV=1 - [Y4695_DICDI]	37.02	14.65	1	4	4	4	389	44.1933	6.96143
P34139	Ras-related protein Rab-1A OS=Dictyostelium discoideum GN=rab1A PE=2 SV=2 - [RAB1A_DICDI]	562.62	42.08	4	5	9	16	202	22.5486	8.11865
Q54Z13	V-type proton ATPase subunit G OS=Dictyostelium discoideum OX=44689 GN=atp6v1g PE=1 SV=2 - [VATG_DICDI]	379.099	45.79	1	5	5	15	107	12.1913	6.78564
P36410	Ras-related protein Rab-14 OS=Dictyostelium discoideum GN=rab14 PE=1 SV=2 - [RAB14_DICDI]	329.786	37.38	4	5	6	9	206	23.1208	7.32764
P20790	Ras-related protein Rab-8A OS=Dictyostelium discoideum GN=rab8A PE=3 SV=1 - [RAB8A_DICDI]	312.713	42.31	6	5	8	14	208	23.229	8.79248
P34143	Ras-related protein RabC OS=Dictyostelium discoideum GN=rabC PE=2 SV=2 - [RABC_DICDI]	293.164	37.24	4	5	6	9	196	22.1682	6.04932
Q54TR1	Counting factor associated protein D OS=Dictyostelium discoideum OX=44689 GN=cfaD PE=1 SV=1 - [CFAD_DICDI]	157.56	12.99	1	5	5	8	531	58.601	4.77979
O96625	Actin-related protein 2/3 complex subunit 4 OS=Dictyostelium discoideum OX=44689 GN=arcD PE=1 SV=1 - [ARPC4_DICDI]	149.38	28.4	1	5	5	5	169	19.5895	9.23193
P34093	Nucleoside diphosphate kinase, mitochondrial OS=Dictyostelium discoideum OX=44689 GN=ndkM PE=1 SV=2 - [NDKM_DICDI]	139.597	39.55	1	5	5	6	220	23.9827	9.67139
P46794	Cystathionine beta-synthase OS=Dictyostelium discoideum OX=44689 GN=cysB PE=2 SV=2 - [CBS_DICDI]	130.491	13.65	1	5	5	6	498	54.4232	7.02002
P16051	Guanine nucleotide-binding protein alpha-2 subunit OS=Dictyostelium discoideum GN=gpaB PE=1 SV=3 - [GPA2_DICDI]	115.253	18.21	3	5	6	6	357	40.8147	7.06396
Q54IK9	Protein hook homolog OS=Dictyostelium discoideum GN=hook PE=3 SV=1 - [HOOK_DICDI]	105.211	7.77	1	5	5	5	734	84.1855	4.84326
Q54DS8	Protein SEC13 homolog OS=Dictyostelium discoideum OX=44689 GN=sec13 PE=3 SV=1 - [SEC13_DICDI]	92.7714	18.6	1	5	5	5	301	33.5808	6.02393
Q54JD2	Putative uncharacterized protein DDB_G0288137 OS=Dictyostelium discoideum OX=44689 GN=DDB_G0288137 PE=4 SV=1 - [Y8137_DICDI]	80.6979	19	1	5	5	5	321	36.4153	4.37354
Q58A42	Protein DD3-3 OS=Dictyostelium discoideum OX=44689 GN=DD3-3 PE=2 SV=1 - [DD3_DICDI]	69.2418	8.93	1	5	5	5	616	69.4543	7.56201
Q1ZXE8	Signal recognition particle subunit SRP68 OS=Dictyostelium discoideum GN=srp68 PE=3 SV=1 - [SRP68_DICDI]	58.2679	11.4	1	5	5	5	614	70.8601	9.45166
P02886	Discoidin-1 subunit A OS=Dictyostelium discoideum OX=44689 GN=dscA-1 PE=1 SV=3 - [DIS1A_DICDI]	2659.47	81.42	1	6	16	90	253	28.2408	6.65381
Q54NU2	Ras-related protein Rab-1D OS=Dictyostelium discoideum GN=rab1D PE=1 SV=1 - [RAB1D_DICDI]	1113.48	67.16	4	6	11	32	204	22.9195	6.0874
Q03380	Comitin OS=Dictyostelium discoideum GN=comA PE=1 SV=1 - [COMI_DICDI]	434.787	45.41	1	6	6	12	185	20.684	8.96826
P18613	Ras-related protein rapA OS=Dictyostelium discoideum GN=rapA PE=1 SV=1 - [RAPA_DICDI]	227.5	32.8	1	6	6	6	186	20.9927	5.71924
Q55GL2	Signal recognition particle 9 kDa protein OS=Dictyostelium discoideum OX=44689 GN=srp9 PE=3 SV=1 - [SRP09_DICDI]	180.571	64	1	6	6	6	75	9.28469	7.25439
P36412	Ras-related protein Rab-11A OS=Dictyostelium discoideum OX=44689 GN=rab11A PE=1 SV=1 - [RB11A_DICDI]	169.588	29.44	1	6	6	6	214	23.9712	6.22705
P34144	Rho-related protein rac1A OS=Dictyostelium discoideum OX=44689 GN=rac1A PE=1 SV=2 - [RAC1A_DICDI]	202.73	36.6	5	6	6	12	194	21.5581	7.66455
O76856	Cathepsin D OS=Dictyostelium discoideum OX=44689 GN=ctsD PE=1 SV=1 - [CATD_DICDI]	163.463	16.97	1	6	6	6	383	41.0944	4.71631
Q54KF7	Integrin beta-like protein A OS=Dictyostelium discoideum GN=sibA PE=1 SV=2 - [SIBA_DICDI]	146.86	2.8	1	6	6	6	1927	208.231	5.24951
P36411	Ras-related protein Rab-7A OS=Dictyostelium discoideum GN=rab7A PE=1 SV=1 - [RAB7A_DICDI]	136.111	35.47	1	6	6	7	203	22.6805	7.59131
Q55E60	Xaa-Pro dipeptidase OS=Dictyostelium discoideum OX=44689 GN=pepd PE=1 SV=1 - [PEPD_DICDI]	105.64	13.77	1	6	6	6	501	56.39	6.18896
P54661	Small aggregate formation protein OS=Dictyostelium discoideum OX=44689 GN=smlA PE=2 SV=2 - [SMLA_DICDI]	73.7044	24.73	1	6	6	6	283	33.1515	6.32861
Q54M18	Bifunctional protein argC, mitochondrial OS=Dictyostelium discoideum OX=44689 GN=argC PE=1 SV=1 - [ARG56_DICDI]	69.7722	9.56	1	6	6	6	847	92.7599	8.5874
P02599	Calmodulin OS=Dictyostelium discoideum OX=44689 GN=calA PE=1 SV=3 - [CALM_DICDI]	401.167	61.18	1	7	7	10	152	17.14	4.24658
O96621	Actin-related protein 2 OS=Dictyostelium discoideum OX=44689 GN=arpB PE=1 SV=1 - [ARP2_DICDI]	234.034	24.74	1	7	7	8	392	44.2099	6.56592
Q556L1	Signal recognition particle 14 kDa protein OS=Dictyostelium discoideum OX=44689 GN=srp14-1 PE=3 SV=1 - [SRP14_DICDI]	181.358	54.47	1	7	7	8	123	13.8845	9.83252
Q54I79	Centractin OS=Dictyostelium discoideum OX=44689 GN=arpA PE=1 SV=1 - [ACTY_DICDI]	305.27	40.21	1	8	8	13	383	43.0961	6.53662
O96622	Actin-related protein 2/3 complex subunit 1 OS=Dictyostelium discoideum GN=arcA PE=1 SV=1 - [ARPC1_DICDI]	229.842	35.77	1	8	8	9	369	41.0398	8.1626
P08799	Myosin-2 heavy chain OS=Dictyostelium discoideum GN=mhcA PE=1 SV=3 - [MYS2_DICDI]	176.59	4.25	1	8	8	8	2116	243.638	5.56689
Q54QR3	Ras-related protein Rab-32A OS=Dictyostelium discoideum OX=44689 GN=rab32A PE=1 SV=1 - [RB32A_DICDI]	168.205	43.38	1	8	8	8	219	24.6894	7.29834
Q54K81	Talin-B OS=Dictyostelium discoideum GN=talB PE=2 SV=1 - [TALB_DICDI]	142.262	4.21	1	8	8	8	2614	277.559	6.354
P13466	Gelation factor OS=Dictyostelium discoideum OX=44689 GN=abpC PE=1 SV=1 - [GELA_DICDI]	116.105	12.02	1	8	8	8	857	92.1499	4.83057
Q54IN6	Uncharacterized protein DDB_G0288629 OS=Dictyostelium discoideum OX=44689 GN=DDB_G0288629 PE=4 SV=1 - [Y8028_DICDI]	554.276	46.39	1	9	9	16	263	30.1328	9.40771
P15064	Ras-like protein rasG OS=Dictyostelium discoideum GN=rasG PE=1 SV=1 - [RASG_DICDI]	387.173	65.08	2	9	9	11	189	21.3199	5.5415
Q9NKX1	Endoplasmin homolog OS=Dictyostelium discoideum GN=grp94 PE=2 SV=2 - [ENPL_DICDI]	232.49	13.28	1	9	10	10	768	87.2155	4.98291
P32256	Tubulin beta chain OS=Dictyostelium discoideum OX=44689 GN=tubB PE=1 SV=2 - [TBB_DICDI]	161.015	26.81	1	9	9	9	455	51.3031	5.24951
Q54EP7	Signal recognition particle subunit SRP72 OS=Dictyostelium discoideum OX=44689 GN=srp72 PE=3 SV=1 - [SRP72_DICDI]	151.568	16.37	1	9	9	9	672	76.0777	8.86572
Q23862	Rho-related protein racE OS=Dictyostelium discoideum OX=44689 GN=racE PE=1 SV=1 - [RACE_DICDI]	353.501	69.51	3	10	10	14	223	24.3574	6.78564
O96623	Actin-related protein 2/3 complex subunit 2 OS=Dictyostelium discoideum OX=44689 GN=arcB PE=1 SV=1 - [ARPC2_DICDI]	297.472	35.84	1	10	10	11	293	32.9114	9.0415
P54632	14-3-3-like protein OS=Dictyostelium discoideum GN=fttB PE=1 SV=2 - [1433_DICDI]	269.414	43.65	1	10	10	13	252	28.6863	4.89404
Q54DV3	von Willebrand factor A domain-containing protein DDB_G0292016 OS=Dictyostelium discoideum OX=44689 GN=DDB_G0292016 PE=4 SV=1 - [Y2016_DICDI]	203.567	17.1	1	10	10	11	918	102.279	6.27783
P27133	Coronin-A OS=Dictyostelium discoideum GN=corA PE=1 SV=2 - [COROA_DICDI]	174.595	32.13	1	10	10	11	445	49.1839	7.2251
Q54G21	FK506-binding protein 5 OS=Dictyostelium discoideum OX=44689 GN=fkbp5 PE=1 SV=1 - [FKBP5_DICDI]	141.34	7.4	1	10	10	10	1622	181.486	4.44971
Q54K32	Ras GTPase-activating-like protein rgaA OS=Dictyostelium discoideum GN=rgaA PE=1 SV=1 - [RGAA_DICDI]	182.671	15.33	1	11	11	11	822	94.8657	5.88428
Q54G18	Rho GTPase-activating protein gacW OS=Dictyostelium discoideum GN=gacW PE=3 SV=1 - [GACW_DICDI]	3821.25	10.76	1	12	12	123	1115	121.71	8.39697
P42530	Discoidin-2 OS=Dictyostelium discoideum OX=44689 GN=dscE PE=1 SV=1 - [DIS2_DICDI]	815.794	58.75	1	12	13	25	257	28.5572	7.18115
P20054	Protein PYR1-3 OS=Dictyostelium discoideum GN=pyr1-3 PE=1 SV=3 - [PYR1_DICDI]	220.25	6.83	1	12	12	12	2225	245.871	6.41748
P36408	Guanine nucleotide-binding protein subunit beta OS=Dictyostelium discoideum OX=44689 GN=gpbA PE=1 SV=1 - [GBB_DICDI]	551.018	46.97	1	13	13	20	347	38.5978	6.771
Q54NP6	Alpha-soluble NSF attachment protein OS=Dictyostelium discoideum GN=snpA PE=1 SV=1 - [SNAA_DICDI]	489.353	47.42	1	13	13	16	291	32.3868	5.26221
Q86A21	Proteasome subunit beta type-1 OS=Dictyostelium discoideum OX=44689 GN=psmB1 PE=3 SV=1 - [PSB1_DICDI]	466.563	61.02	1	13	13	17	236	26.3633	6.22705
P42528	Actin-related protein 3 OS=Dictyostelium discoideum OX=44689 GN=arpC PE=1 SV=1 - [ARP3_DICDI]	394.633	37.8	1	13	13	16	418	46.6683	6.04932
P54657	Calcium-dependent cell adhesion molecule 1 OS=Dictyostelium discoideum GN=cadA PE=1 SV=1 - [CAD1_DICDI]	588.498	79.34	2	14	14	20	213	23.9107	5.64307
Q9U641	Conditioned medium factor receptor 1 OS=Dictyostelium discoideum OX=44689 GN=cmfB PE=1 SV=1 - [CMFB_DICDI]	503.665	48.82	1	14	14	16	510	56.461	8.60205
Q54HG2	Cortexillin-1 OS=Dictyostelium discoideum GN=ctxA PE=1 SV=1 - [CTXA_DICDI]	367.569	40.09	1	14	15	16	444	50.4736	6.30322
Q550R2	Cortexillin-2 OS=Dictyostelium discoideum GN=ctxB PE=1 SV=1 - [CTXB_DICDI]	337.241	36.96	1	15	16	16	441	50.4291	5.68115
Q23858	Calreticulin OS=Dictyostelium discoideum OX=44689 GN=crtA PE=1 SV=3 - [CALR_DICDI]	401.119	38.44	1	16	16	17	424	48.3349	4.75439
P54659	Major vault protein beta OS=Dictyostelium discoideum OX=44689 GN=mvpB PE=1 SV=1 - [MVPB_DICDI]	665.193	39.24	1	25	27	28	846	95.0147	5.84619
Q8T869	Luminal-binding protein 2 OS=Dictyostelium discoideum GN=bip2 PE=1 SV=1 - [BIP2_DICDI]	917.997	47.11	1	26	26	37	658	72.4934	5.24951
Q54ET6	Actin-binding protein F OS=Dictyostelium discoideum OX=44689 GN=abpF PE=1 SV=1 - [ABPF_DICDI]	659.39	21.15	1	37	37	38	2364	269.611	6.63916
P05095	Alpha-actinin A OS=Dictyostelium discoideum GN=abpA PE=1 SV=2 - [ACTNA_DICDI]	5773.94	69.92	1	53	53	173	861	97.2976	5.10986
